# The molecular groundplan of male reproduction is partially preserved in parthenogenetic stick insects

**DOI:** 10.1101/2023.10.31.564698

**Authors:** Giobbe Forni, Barbara Mantovani, Alexander S. Mikheyev, Andrea Luchetti

## Abstract

After the loss of a trait, theory predicts that the molecular machinery underlying its phenotypic expression should decay. Yet, empirical evidence is contrasting. Here, we test the hypotheses that (1) the molecular ground plan of a lost trait could persist due to pleiotropic effects on other traits and (2) that gene co-expression network architecture could constrain individual gene expression. Our testing ground has been the *Bacillus* stick insect species complex, which contains close relatives that are either bisexual or parthenogenetic. After the identification of genes expressed in male reproductive tissues in a bisexual species, we investigated their gene co-expression network structure in two parthenogenetic species. We found that gene co-expression within the male gonads was preserved in parthenogens. Furthermore, parthenogens did not show relaxed selection on genes upregulated in male gonads in the bisexual species. As these genes were mostly expressed in female gonads, this preservation could be driven by pleiotropic interactions and an ongoing role in female reproduction. Connectivity within the network also played a key role, with highly connected - and more pleiotropic - genes within male gonad also having a gonad-biased expression in parthenogens. Our findings provide novel insight into the mechanisms which could underlie the production of rare males in parthenogenetic lineages; more generally, they provide an example of the cryptic persistence of a lost trait molecular ground plan, driven by gene pleiotropy on other traits and within their co-expression network.

**Significance:** Loss of traits commonly occurs in diverse lineages of organisms. Here we investigate what happens to genes and regulatory networks associated with these traits, using parthenogenetic insect species as a model. We investigated the fate of genes and gene regulatory networks associated with male gonads in a bisexual species in closely related parthenogens. Rather than showing signs of disuse and decay, they have been partially preserved in parthenogens. More highly pleiotropic genes in male gonads were more likely to have a gonad-biased expression profile in parthenogens. These results highlight the role of pleiotropy in the cryptic persistence of a trait molecular ground plan, despite its phenotypical absence.
