## Supplementary Table 1 for "The molecular groundplan of male reproduction is partially preserved in parthenogenetic stick insects"

### Sheet: module A
GO.ID	Term	Annotated	Significant	Expected	Elim_Fisher	Weight_Fisher
GO:0001731	formation of translation preinitiation c...	10	4	0.38	0.00035	0.00035
GO:0006122	mitochondrial electron transport ubiqui…	5	3	0.19	0.00050	0.00050
GO:0002182	cytoplasmic translational elongation	11	4	0.42	0.00053	100000
GO:0046395	carboxylic acid catabolic process	40	7	1.52	0.00062	100000
GO:0000028	ribosomal small subunit assembly	6	3	0.23	0.00098	0.00098
GO:0006633	fatty acid biosynthetic process	26	5	0.99	0.00249	0.01125
GO:0009206	purine ribonucleoside triphosphate biosy...	8	3	0.3	0.00259	0.03734
GO:1990542	mitochondrial transmembrane transport	17	4	0.65	0.00319	0.00319
GO:0006627	protein processing involved in protein t...	3	2	0.11	0.00418	0.00418
GO:0042254	ribosome biogenesis	170	16	6.45	0.00641	0.02174
GO:0006438	valyl-tRNA aminoacylation	4	2	0.15	0.00815	0.00815
GO:1990145	maintenance of translational fidelity	4	2	0.15	0.00815	0.00815
GO:2000766	negative regulation of cytoplasmic trans...	4	2	0.15	0.00815	100000
GO:0003333	amino acid transmembrane transport	22	4	0.84	0.00846	0.00846
GO:0015807	L-amino acid transport	23	4	0.87	0.00995	0.20314
GO:0015980	energy derivation by oxidation of organi...	57	9	2.16	0.01124	0.35360
GO:0033539	fatty acid beta-oxidation using acyl-CoA...	5	2	0.19	0.01325	0.01325
GO:0045900	negative regulation of translational elo...	5	2	0.19	0.01325	0.01325
GO:0044242	cellular lipid catabolic process	25	4	0.95	0.01341	100000
GO:1901606	alpha-amino acid catabolic process	25	4	0.95	0.01341	100000
GO:0006091	generation of precursor metabolites and ...	110	12	4.18	0.01408	100000
GO:0034440	lipid oxidation	15	3	0.57	0.01735	100000
GO:0019395	fatty acid oxidation	15	3	0.57	0.01735	0.31672
GO:0055114	oxidation-reduction process	211	17	8.01	0.01742	0.55368
GO:0009060	aerobic respiration	27	4	1.03	0.01756	0.01756
GO:0042776	mitochondrial ATP synthesis coupled prot...	6	2	0.23	0.01938	100000
GO:0018206	peptidyl-methionine modification	6	2	0.23	0.01938	0.01938
GO:0009063	cellular amino acid catabolic process	28	4	1.06	0.01990	100000
GO:1902600	proton transmembrane transport	16	3	0.61	0.02077	0.29034
GO:0009062	fatty acid catabolic process	16	3	0.61	0.02077	0.31682
GO:1901605	alpha-amino acid metabolic process	59	6	2.24	0.02284	0.54486
GO:1902475	L-alpha-amino acid transmembrane transpo...	17	3	0.65	0.02454	100000
GO:0006754	ATP biosynthetic process	7	2	0.27	0.02647	100000
GO:0006749	glutathione metabolic process	7	2	0.27	0.02647	0.02647
GO:0015985	energy coupled proton transport down el…	7	2	0.27	0.02647	100000
GO:0015986	ATP synthesis coupled proton transport	7	2	0.27	0.02647	100000
GO:0002183	cytoplasmic translational initiation	42	8	1.59	0.02776	100000
GO:0006119	oxidative phosphorylation	24	6	0.91	0.03084	100000
GO:0015813	L-glutamate transmembrane transport	8	2	0.3	0.03443	100000
GO:0015909	long-chain fatty acid transport	8	2	0.3	0.03443	0.03443
GO:0006448	regulation of translational elongation	8	2	0.3	0.03443	100000
GO:0006120	mitochondrial electron transport NADH t…	8	2	0.3	0.03443	0.03443
GO:0009152	purine ribonucleotide biosynthetic proce...	33	4	1.25	0.03443	0.25310
GO:0008202	steroid metabolic process	49	5	1.86	0.03630	0.14975
GO:0016042	lipid catabolic process	34	4	1.29	0.03792	100000
GO:0009150	purine ribonucleotide metabolic process	50	5	1.9	0.03916	100000
GO:0006164	purine nucleotide biosynthetic process	35	4	1.33	0.04160	100000
GO:0072329	monocarboxylic acid catabolic process	21	3	0.8	0.04303	100000
GO:0046128	purine ribonucleoside metabolic process	9	2	0.34	0.04319	100000
GO:1990822	basic amino acid transmembrane transport	9	2	0.34	0.04319	100000
GO:1901570	fatty acid derivative biosynthetic proce...	9	2	0.34	0.04319	0.23571
GO:0015908	fatty acid transport	9	2	0.34	0.04319	100000
GO:0006520	cellular amino acid metabolic process	92	9	3.49	0.04363	100000
GO:1901566	organonitrogen compound biosynthetic pro...	375	43	14.24	0.04369	0.60044
GO:0009260	ribonucleotide biosynthetic process	36	4	1.37	0.04548	100000
GO:0072522	purine-containing compound biosynthetic ...	36	4	1.37	0.04548	100000

### Sheet: module B
GO.ID	Term	Annotated	Significant	Expected	Elim_Fisher	Weight_Fisher
GO:0006732	coenzyme metabolic process	21	11	4.4	0.0013	100000
GO:0009225	nucleotide-sugar metabolic process	8	6	1.68	0.0015	0.00153
GO:0006040	amino sugar metabolic process	4	4	0.84	0.0019	0.00189
GO:0006022	aminoglycan metabolic process	6	5	1.26	0.0019	0.00194
GO:0098542	defense response to other organism	7	5	1.47	0.0056	0.03027
GO:0034032	purine nucleoside bisphosphate metabolic...	10	6	2.1	0.0078	100000
GO:0048589	developmental growth	10	6	2.1	0.0078	0.01943
GO:0033875	ribonucleoside bisphosphate metabolic pr...	10	6	2.1	0.0078	100000
GO:0042558	pteridine-containing compound metabolic ...	5	4	1.05	0.0079	0.00790
GO:0071774	response to fibroblast growth factor	3	3	0.63	0.0091	0.00913
GO:0090101	negative regulation of transmembrane rec...	3	3	0.63	0.0091	0.00913
GO:0090288	negative regulation of cellular response...	3	3	0.63	0.0091	0.00913
GO:0060401	cytosolic calcium ion transport	3	3	0.63	0.0091	0.00913
GO:0042402	cellular biogenic amine catabolic proces...	3	3	0.63	0.0091	0.00913
GO:0046364	monosaccharide biosynthetic process	3	3	0.63	0.0091	100000
GO:0001525	angiogenesis	3	3	0.63	0.0091	100000
GO:0046879	hormone secretion	3	3	0.63	0.0091	100000
GO:0001676	long-chain fatty acid metabolic process	3	3	0.63	0.0091	0.00913
GO:0050877	nervous system process	8	5	1.68	0.0125	100000
GO:1901617	organic hydroxy compound biosynthetic pr...	8	5	1.68	0.0125	0.19235
GO:0098660	inorganic ion transmembrane transport	11	6	2.31	0.0143	100000
GO:0098662	inorganic cation transmembrane transport	11	6	2.31	0.0143	0.01427
GO:0003008	system process	14	7	2.94	0.0145	100000
GO:0017144	drug metabolic process	34	13	7.13	0.0146	0.02163
GO:1901605	alpha-amino acid metabolic process	24	10	5.03	0.0164	100000
GO:0034220	ion transmembrane transport	21	9	4.4	0.0185	0.27816
GO:0022603	regulation of anatomical structure morph...	15	7	3.15	0.0224	0.60339
GO:1901606	alpha-amino acid catabolic process	15	7	3.15	0.0224	0.02238
GO:0009259	ribonucleotide metabolic process	25	10	5.24	0.0224	0.03198
GO:0043648	dicarboxylic acid metabolic process	12	6	2.52	0.0236	0.02362
GO:0098655	cation transmembrane transport	12	6	2.52	0.0236	100000
GO:0016054	organic acid catabolic process	22	9	4.61	0.0257	100000
GO:0046395	carboxylic acid catabolic process	22	9	4.61	0.0257	100000
GO:0006811	ion transport	36	15	7.55	0.0261	0.35207
GO:0055085	transmembrane transport	33	12	6.92	0.0284	100000
GO:0019693	ribose phosphate metabolic process	26	10	5.45	0.0299	100000
GO:0046173	polyol biosynthetic process	4	3	0.84	0.0308	0.03083
GO:0030203	glycosaminoglycan metabolic process	4	3	0.84	0.0308	100000
GO:0035966	response to topologically incorrect prot...	4	3	0.84	0.0308	100000
GO:0035967	cellular response to topologically incor...	4	3	0.84	0.0308	0.20841
GO:0009150	purine ribonucleotide metabolic process	23	9	4.82	0.0347	0.49977
GO:0006163	purine nucleotide metabolic process	23	9	4.82	0.0347	0.37001
GO:0045333	cellular respiration	7	4	1.47	0.0387	0.19357
GO:0006997	nucleus organization	7	4	1.47	0.0387	0.03871
GO:0006575	cellular modified amino acid metabolic p...	7	4	1.47	0.0387	0.03871
GO:0035383	thioester metabolic process	7	4	1.47	0.0387	0.03068
GO:0006637	acyl-CoA metabolic process	7	4	1.47	0.0387	100000
GO:0022900	electron transport chain	7	4	1.47	0.0387	0.19357
GO:0071495	cellular response to endogenous stimulus	20	8	4.2	0.0401	100000
GO:0001568	blood vessel development	5	5	1.05	0.0429	0.04287
GO:0051480	regulation of cytosolic calcium ion conc...	2	2	0.42	0.0438	100000
GO:0046503	glycerolipid catabolic process	2	2	0.42	0.0438	0.04384
GO:0060840	artery development	2	2	0.42	0.0438	100000
GO:0070189	kynurenine metabolic process	2	2	0.42	0.0438	0.04384
GO:1901342	regulation of vasculature development	2	2	0.42	0.0438	100000
GO:1901343	negative regulation of vasculature devel...	2	2	0.42	0.0438	100000
GO:0046113	nucleobase catabolic process	2	2	0.42	0.0438	0.04384
GO:0045765	regulation of angiogenesis	2	2	0.42	0.0438	100000
GO:0007179	transforming growth factor beta receptor...	2	2	0.42	0.0438	0.04384
GO:0016101	diterpenoid metabolic process	2	2	0.42	0.0438	100000
GO:0002040	sprouting angiogenesis	2	2	0.42	0.0438	0.04384
GO:0007611	learning or memory	2	2	0.42	0.0438	0.04384
GO:0030239	myofibril assembly	2	2	0.42	0.0438	100000
GO:0035265	organ growth	2	2	0.42	0.0438	100000
GO:0050890	cognition	2	2	0.42	0.0438	100000
GO:0060402	calcium ion transport into cytosol	2	2	0.42	0.0438	100000
GO:0019695	choline metabolic process	2	2	0.42	0.0438	0.04384
GO:0007606	sensory perception of chemical stimulus	2	2	0.42	0.0438	0.04384
GO:0042417	dopamine metabolic process	2	2	0.42	0.0438	100000
GO:0000038	very long-chain fatty acid metabolic pro...	2	2	0.42	0.0438	0.04384
GO:0071560	cellular response to transforming growth...	2	2	0.42	0.0438	100000
GO:0071559	response to transforming growth factor b...	2	2	0.42	0.0438	100000
GO:0017156	calcium-ion regulated exocytosis	2	2	0.42	0.0438	100000
GO:0017158	regulation of calcium ion-dependent exoc...	2	2	0.42	0.0438	0.04384
GO:0042537	benzene-containing compound metabolic pr...	2	2	0.42	0.0438	100000
GO:1901071	glucosamine-containing compound metaboli...	2	2	0.42	0.0438	100000
GO:2000181	negative regulation of blood vessel morp...	2	2	0.42	0.0438	100000
GO:0018958	phenol-containing compound metabolic pro...	2	2	0.42	0.0438	100000
GO:0007204	positive regulation of cytosolic calcium...	2	2	0.42	0.0438	100000
GO:0009712	catechol-containing compound metabolic p...	2	2	0.42	0.0438	100000
GO:0031033	myosin filament organization	2	2	0.42	0.0438	100000
GO:0031034	myosin filament assembly	2	2	0.42	0.0438	100000
GO:0003012	muscle system process	2	2	0.42	0.0438	0.04384
GO:0006551	leucine metabolic process	2	2	0.42	0.0438	0.04384
GO:0071688	striated muscle myosin thick filament as...	2	2	0.42	0.0438	0.04384
GO:0006584	catecholamine metabolic process	2	2	0.42	0.0438	100000
GO:0006577	amino-acid betaine metabolic process	2	2	0.42	0.0438	100000
GO:0006515	protein quality control for misfolded or...	2	2	0.42	0.0438	0.04384
GO:0006094	gluconeogenesis	2	2	0.42	0.0438	0.04384
GO:0001523	retinoid metabolic process	2	2	0.42	0.0438	0.04384
GO:0046883	regulation of hormone secretion	2	2	0.42	0.0438	0.04384
GO:0046349	amino sugar biosynthetic process	2	2	0.42	0.0438	100000
GO:0046339	diacylglycerol metabolic process	2	2	0.42	0.0438	0.04384
GO:0035927	RNA import into mitochondrion	2	2	0.42	0.0438	0.04384
GO:0006047	UDP-N-acetylglucosamine metabolic proces...	2	2	0.42	0.0438	100000
GO:0044344	cellular response to fibroblast growth f...	2	2	0.42	0.0438	100000
GO:0019319	hexose biosynthetic process	2	2	0.42	0.0438	100000
GO:0030072	peptide hormone secretion	2	2	0.42	0.0438	100000
GO:0030073	insulin secretion	2	2	0.42	0.0438	0.04384
GO:0016525	negative regulation of angiogenesis	2	2	0.42	0.0438	0.04384
GO:0051188	cofactor biosynthetic process	17	7	3.57	0.0462	100000
GO:0009063	cellular amino acid catabolic process	17	7	3.57	0.0462	100000
GO:1901137	carbohydrate derivative biosynthetic pro...	39	13	8.18	0.0467	0.57176

### Sheet: module C
GO.ID	Term	Annotated	Significant	Expected	Elim_Fisher	Weight_Fisher
GO:0006091	generation of precursor metabolites and ...	16	8	2.61	0.0017	0.1808
GO:0051224	negative regulation of protein transport	3	3	0.49	0.0043	0.0043
GO:0006739	NADP metabolic process	3	3	0.49	0.0043	0.1613
GO:0070861	regulation of protein exit from endoplas...	3	3	0.49	0.0043	0.0043
GO:0097190	apoptotic signaling pathway	12	6	1.96	0.0067	0.0271
GO:0043408	regulation of MAPK cascade	9	5	1.47	0.0078	10000
GO:0055114	oxidation-reduction process	17	7	2.77	0.0123	0.5799
GO:0070988	demethylation	4	3	0.65	0.0150	10000
GO:0070972	protein localization to endoplasmic reti...	4	3	0.65	0.0150	0.0262
GO:0032872	regulation of stress-activated MAPK casc...	4	3	0.65	0.0150	0.0150
GO:0048813	dendrite morphogenesis	4	3	0.65	0.0150	0.0150
GO:0008214	protein dealkylation	4	3	0.65	0.0150	10000
GO:0043410	positive regulation of MAPK cascade	4	3	0.65	0.0150	0.0262
GO:0070302	regulation of stress-activated protein k...	4	3	0.65	0.0150	10000
GO:0006482	protein demethylation	4	3	0.65	0.0150	0.1614
GO:0051403	stress-activated MAPK cascade	4	3	0.65	0.0150	10000
GO:0097193	intrinsic apoptotic signaling pathway	7	4	1.14	0.0159	10000
GO:0080135	regulation of cellular response to stres...	22	8	3.58	0.0173	0.7493
GO:0080134	regulation of response to stress	31	10	5.05	0.0198	10000
GO:2001233	regulation of apoptotic signaling pathwa...	11	5	1.79	0.0217	10000
GO:0015780	nucleotide-sugar transmembrane transport	2	2	0.33	0.0264	10000
GO:0009581	detection of external stimulus	2	2	0.33	0.0264	10000
GO:0009582	detection of abiotic stimulus	2	2	0.33	0.0264	10000
GO:0009583	detection of light stimulus	2	2	0.33	0.0264	10000
GO:0051156	glucose 6-phosphate metabolic process	2	2	0.33	0.0264	10000
GO:0032874	positive regulation of stress-activated ...	2	2	0.33	0.0264	10000
GO:0005977	glycogen metabolic process	2	2	0.33	0.0264	0.0264
GO:1904152	regulation of retrograde protein transpo...	2	2	0.33	0.0264	10000
GO:0071214	cellular response to abiotic stimulus	2	2	0.33	0.0264	10000
GO:0046328	regulation of JNK cascade	2	2	0.33	0.0264	10000
GO:0104004	cellular response to environmental stimu...	2	2	0.33	0.0264	10000
GO:0006112	energy reserve metabolic process	2	2	0.33	0.0264	10000
GO:1903513	endoplasmic reticulum to cytosol transpo...	2	2	0.33	0.0264	10000
GO:0090317	negative regulation of intracellular pro...	2	2	0.33	0.0264	10000
GO:0032511	late endosome to vacuole transport via m...	2	2	0.33	0.0264	0.0264
GO:0007254	JNK cascade	2	2	0.33	0.0264	10000
GO:0043467	regulation of generation of precursor me...	2	2	0.33	0.0264	0.0264
GO:0032509	endosome transport via multivesicular bo...	2	2	0.33	0.0264	10000
GO:0090481	pyrimidine nucleotide-sugar transmembran...	2	2	0.33	0.0264	0.0264
GO:0030970	retrograde protein transport ER to cyto…	2	2	0.33	0.0264	10000
GO:0070371	ERK1 and ERK2 cascade	2	2	0.33	0.0264	10000
GO:0070372	regulation of ERK1 and ERK2 cascade	2	2	0.33	0.0264	0.0264
GO:0007602	phototransduction	2	2	0.33	0.0264	0.0264
GO:0044042	glucan metabolic process	2	2	0.33	0.0264	10000
GO:0071482	cellular response to light stimulus	2	2	0.33	0.0264	0.0264
GO:0071478	cellular response to radiation	2	2	0.33	0.0264	10000
GO:0070304	positive regulation of stress-activated ...	2	2	0.33	0.0264	10000
GO:0015693	magnesium ion transport	2	2	0.33	0.0264	0.0264
GO:0006740	NADPH regeneration	2	2	0.33	0.0264	10000
GO:0010960	magnesium ion homeostasis	2	2	0.33	0.0264	0.0264
GO:0042182	ketone catabolic process	2	2	0.33	0.0264	0.0264
GO:0070863	positive regulation of protein exit from...	2	2	0.33	0.0264	10000
GO:0006098	pentose-phosphate shunt	2	2	0.33	0.0264	0.0264
GO:0032387	negative regulation of intracellular tra...	2	2	0.33	0.0264	10000
GO:0071985	multivesicular body sorting pathway	2	2	0.33	0.0264	10000
GO:0007050	cell cycle arrest	2	2	0.33	0.0264	0.0264
GO:0006073	cellular glucan metabolic process	2	2	0.33	0.0264	10000
GO:0009894	regulation of catabolic process	20	7	3.26	0.0318	0.4070
GO:0010941	regulation of cell death	20	7	3.26	0.0318	10000
GO:0016358	dendrite development	5	3	0.81	0.0330	10000
GO:0031098	stress-activated protein kinase signalin...	5	3	0.81	0.0330	10000
GO:0032990	cell part morphogenesis	16	6	2.61	0.0330	0.2949
GO:0042981	regulation of apoptotic process	16	6	2.61	0.0330	10000
GO:0009895	negative regulation of catabolic process	9	4	1.47	0.0438	0.0328
GO:0009628	response to abiotic stimulus	17	6	2.77	0.0443	10000
GO:0034976	response to endoplasmic reticulum stress	17	6	2.77	0.0443	10000
GO:0043067	regulation of programmed cell death	17	6	2.77	0.0443	10000
GO:0048667	cell morphogenesis involved in neuron di...	13	5	2.12	0.0459	0.5037
GO:0065008	regulation of biological quality	75	18	12.22	0.0478	0.8195

### Sheet: module D
GO.ID	Term	Annotated	Significant	Expected	Elim_Fisher	Weight_Fisher
GO:0090502	RNA phosphodiester bond hydrolysis	endo...	4	3	0.24	0.00081
GO:0030951	establishment or maintenance of microtub...	2	2	0.12	0.00360	0.0036
GO:0007314	oocyte anterior/posterior axis specifica...	2	2	0.12	0.00360	0.0036
GO:0035107	appendage morphogenesis	6	3	0.36	0.00370	0.1661
GO:0045596	negative regulation of cell differentiat...	8	3	0.48	0.00950	0.1143
GO:1904029	regulation of cyclin-dependent protein k...	3	2	0.18	0.01039	10000
GO:0035108	limb morphogenesis	3	2	0.18	0.01039	0.0104
GO:0060173	limb development	3	2	0.18	0.01039	10000
GO:0018200	peptidyl-glutamic acid modification	3	2	0.18	0.01039	0.0104
GO:0000478	endonucleolytic cleavage involved in rRN...	3	2	0.18	0.01039	10000
GO:0000479	endonucleolytic cleavage of tricistronic...	3	2	0.18	0.01039	0.0104
GO:0008298	intracellular mRNA localization	3	2	0.18	0.01039	0.0104
GO:0000079	regulation of cyclin-dependent protein s...	3	2	0.18	0.01039	0.0104
GO:0044092	negative regulation of molecular functio...	16	4	0.97	0.01276	0.1132
GO:0071900	regulation of protein serine/threonine k...	10	3	0.6	0.01864	10000
GO:0046785	microtubule polymerization	4	2	0.24	0.01997	0.0200
GO:0000469	cleavage involved in rRNA processing	4	2	0.24	0.01997	10000
GO:0071901	negative regulation of protein serine/th...	4	2	0.24	0.01997	0.0200										0.0587
GO:0008285	negative regulation of cell population p...	4	2	0.24	0.01997	0.0200
GO:0090304	nucleic acid metabolic process	157	18	9.5	0.02153	0.5292
GO:0008283	cell population proliferation	11	3	0.67	0.02454	10000
GO:0006974	cellular response to DNA damage stimulus	29	5	1.75	0.02646	0.0639
GO:0044085	cellular component biogenesis	111	12	6.71	0.02817	0.8180
GO:0051241	negative regulation of multicellular org...	12	3	0.73	0.03134	0.3058
GO:0006403	RNA localization	12	3	0.73	0.03134	10000
GO:0043086	negative regulation of catalytic activit...	12	3	0.73	0.03134	10000
GO:0045787	positive regulation of cell cycle	5	2	0.3	0.03199	0.0320
GO:0098813	nuclear chromosome segregation	13	3	0.79	0.03901	0.0609
GO:0065009	regulation of molecular function	43	6	2.6	0.04006	10000
GO:0007049	cell cycle	55	7	3.33	0.04245	0.4128
GO:0051726	regulation of cell cycle	33	5	2	0.04387	10000
GO:0033673	negative regulation of kinase activity	6	2	0.36	0.04613	10000
GO:0006469	negative regulation of protein kinase ac...	6	2	0.36	0.04613	10000
GO:0051961	negative regulation of nervous system de...	6	2	0.36	0.04613	10000
GO:0050768	negative regulation of neurogenesis	6	2	0.36	0.04613	10000
GO:0010721	negative regulation of cell development	6	2	0.36	0.04613	10000
GO:0045665	negative regulation of neuron differenti...	6	2	0.36	0.04613	0.0461
GO:0060271	cilium assembly	6	2	0.36	0.04613	0.0461
GO:0051276	chromosome organization	56	7	3.39	0.04624	0.6330
GO:0007059	chromosome segregation	14	3	0.85	0.04755	10000

### Sheet: module E
GO.ID	Term	Annotated	Significant	Expected	Elim_Fisher	Weight_Fisher
GO:0006518	peptide metabolic process	42	6	1.52	0.0030	0.3686
GO:0006898	receptor-mediated endocytosis	4	2	0.14	0.0073	0.0073
GO:1902235	regulation of endoplasmic reticulum stre...	4	2	0.14	0.0073	0.0073
GO:0009987	cellular process	878	37	31.69	0.0114	0.2659
GO:0042157	lipoprotein metabolic process	5	2	0.18	0.0118	10000
GO:0042158	lipoprotein biosynthetic process	5	2	0.18	0.0118	10000
GO:0006497	protein lipidation	5	2	0.18	0.0118	0.0118
GO:0043038	amino acid activation	14	3	0.51	0.0120	10000
GO:0043039	tRNA aminoacylation	14	3	0.51	0.0120	10000
GO:0006418	tRNA aminoacylation for protein translat...	14	3	0.51	0.0120	0.0120
GO:0016192	vesicle-mediated transport	47	7	1.7	0.0132	10000
GO:0019538	protein metabolic process	197	13	7.11	0.0151	10000
GO:0048193	Golgi vesicle transport	16	3	0.58	0.0175	0.0175
GO:0099504	synaptic vesicle cycle	7	2	0.25	0.0238	10000
GO:0099003	vesicle-mediated transport in synapse	7	2	0.25	0.0238	10000
GO:0043170	macromolecule metabolic process	343	18	12.38	0.0371	10000
GO:0043043	peptide biosynthetic process	37	4	1.34	0.0404	10000
GO:0006412	translation	37	4	1.34	0.0404	10000
GO:0044770	cell cycle phase transition	10	2	0.36	0.0476	10000
GO:0044772	mitotic cell cycle phase transition	10	2	0.36	0.0476	10000

### Sheet: module G
GO.ID	Term	Annotated	Significant	Expected	Elim_Fisher	Weight_Fisher
GO:0072657	protein localization to membrane	11	6	1.51	0.0016	0.4370
GO:0051346	negative regulation of hydrolase activit...	3	3	0.41	0.0026	0.0026
GO:0043122	regulation of I-kappaB kinase/NF-kappaB ...	4	3	0.55	0.0092	0.0092
GO:0045937	positive regulation of phosphate metabol...	15	6	2.06	0.0105	0.1374
GO:0010562	positive regulation of phosphorus metabo...	15	6	2.06	0.0105	10000
GO:0043085	positive regulation of catalytic activit...	16	6	2.2	0.0150	10000
GO:0072655	establishment of protein localization to...	8	4	1.1	0.0154	0.0204
GO:0044089	positive regulation of cellular componen...	8	4	1.1	0.0154	0.0154
GO:0006605	protein targeting	12	5	1.65	0.0162	10000
GO:0051591	response to cAMP	2	2	0.28	0.0188	0.0188
GO:0008156	negative regulation of DNA replication	2	2	0.28	0.0188	0.0188
GO:0046890	regulation of lipid biosynthetic process	2	2	0.28	0.0188	10000
GO:0042304	regulation of fatty acid biosynthetic pr...	2	2	0.28	0.0188	0.0188
GO:0098840	protein transport along microtubule	2	2	0.28	0.0188	10000
GO:0014074	response to purine-containing compound	2	2	0.28	0.0188	10000
GO:0033523	histone H2B ubiquitination	2	2	0.28	0.0188	0.0188
GO:0006613	cotranslational protein targeting to mem...	2	2	0.28	0.0188	0.0188
GO:0099118	microtubule-based protein transport	2	2	0.28	0.0188	10000
GO:0042073	intraciliary transport	2	2	0.28	0.0188	0.0188
GO:0043010	camera-type eye development	2	2	0.28	0.0188	0.0188
GO:0046683	response to organophosphorus	2	2	0.28	0.0188	10000
GO:0002097	tRNA wobble base modification	2	2	0.28	0.0188	10000
GO:0002098	tRNA wobble uridine modification	2	2	0.28	0.0188	0.0188
GO:1903441	protein localization to ciliary membrane	2	2	0.28	0.0188	0.0188
GO:0120034	positive regulation of plasma membrane b...	2	2	0.28	0.0188	10000
GO:0071806	protein transmembrane transport	5	3	0.69	0.0207	0.0207
GO:0006470	protein dephosphorylation	5	3	0.69	0.0207	0.0207
GO:0042327	positive regulation of phosphorylation	13	5	1.79	0.0235	10000
GO:0070585	protein localization to mitochondrion	9	4	1.24	0.0248	10000
GO:0044782	cilium organization	9	4	1.24	0.0248	0.5169
GO:0015833	peptide transport	38	10	5.23	0.0269	0.6324
GO:0010638	positive regulation of organelle organiz...	18	6	2.48	0.0275	0.0880
GO:0031401	positive regulation of protein modificat...	18	6	2.48	0.0275	0.2419
GO:0051130	positive regulation of cellular componen...	28	8	3.85	0.0290	10000
GO:0045184	establishment of protein localization	39	10	5.36	0.0320	10000
GO:0072594	establishment of protein localization to...	14	5	1.93	0.0325	10000
GO:0016311	dephosphorylation	10	4	1.38	0.0370	0.4418
GO:0044770	cell cycle phase transition	10	4	1.38	0.0370	10000
GO:0044772	mitotic cell cycle phase transition	10	4	1.38	0.0370	10000
GO:0007018	microtubule-based movement	10	4	1.38	0.0370	0.5173
GO:0009893	positive regulation of metabolic process	51	12	7.02	0.0371	10000
GO:0099111	microtubule-based transport	6	3	0.83	0.0372	10000
GO:0010970	transport along microtubule	6	3	0.83	0.0372	0.4429
GO:0042886	amide transport	40	10	5.5	0.0377	10000
GO:0009605	response to external stimulus	30	8	4.13	0.0430	0.8453
GO:0044419	interspecies interaction between organis...	15	5	2.06	0.0436	0.6867
GO:0044267	cellular protein metabolic process	183	33	25.17	0.0443	0.5886
GO:0065003	protein-containing complex assembly	64	14	8.8	0.0450	0.9610
GO:0044093	positive regulation of molecular functio...	20	6	2.75	0.0454	10000
GO:0050790	regulation of catalytic activity	34	11	4.68	0.0466	0.0214
GO:0019538	protein metabolic process	197	35	27.1	0.0469	0.5969
GO:0015031	protein transport	36	9	4.95	0.0478	10000

### Sheet: module F
GO.ID	Term	Annotated	Significant	Expected	Elim_Fisher	Weight_Fisher
1	GO:0016458	gene silencing	9	8	2.92	0.00074	0.0328
2	GO:0040029	regulation of gene expression epigeneti…	9	8	2.92	0.00074	10000
3	GO:1902275	regulation of chromatin organization	11	9	3.56	0.00102	0.0105
4	GO:0000077	DNA damage checkpoint	6	6	1.94	0.00112	0.0011
5	GO:0016071	mRNA metabolic process	34	20	11.01	0.00113	0.5313
6	GO:0006355	regulation of transcription DNA-templat…	28	17	9.07	0.00166	10000
7	GO:0006333	chromatin assembly or disassembly	10	8	3.24	0.00265	0.0162
8	GO:0006913	nucleocytoplasmic transport	10	8	3.24	0.00265	10000
9	GO:0006281	DNA repair	18	12	5.83	0.00276	10000
10	GO:0034728	nucleosome organization	5	5	1.62	0.00349	0.0035
11	GO:0018022	peptidyl-lysine methylation	5	5	1.62	0.00349	0.0035
12	GO:0032543	mitochondrial translation	5	5	1.62	0.00349	10000
13	GO:0010558	negative regulation of macromolecule bio...	19	12	6.15	0.00533	0.2403
14	GO:0051052	regulation of DNA metabolic process	7	6	2.27	0.00569	10000
15	GO:0032774	RNA biosynthetic process	39	25	12.63	0.00588	10000
16	GO:0045934	negative regulation of nucleobase-contai...	13	9	4.21	0.00682	10000
17	GO:0034470	ncRNA processing	29	16	9.39	0.00851	0.0238
18	GO:0034629	cellular protein-containing complex loca...	4	4	1.3	0.01087	0.0109
19	GO:0090304	nucleic acid metabolic process	157	90	50.85	0.01223	6.1e-05
20	GO:0006351	transcription DNA-templated	34	22	11.01	0.01367	0.0062
21	GO:0045935	positive regulation of nucleobase-contai...	14	9	4.53	0.01371	10000
22	GO:0006401	RNA catabolic process	14	9	4.53	0.01371	10000
23	GO:0097659	nucleic acid-templated transcription	36	23	11.66	0.01451	10000
24	GO:0051253	negative regulation of RNA metabolic pro...	12	8	3.89	0.01510	10000
25	GO:0051254	positive regulation of RNA metabolic pro...	12	8	3.89	0.01510	10000
26	GO:0035194	post-transcriptional gene silencing by R...	6	5	1.94	0.01536	10000
27	GO:0035195	gene silencing by miRNA	6	5	1.94	0.01536	0.0154
28	GO:0016441	posttranscriptional gene silencing	6	5	1.94	0.01536	10000
29	GO:0031047	gene silencing by RNA	6	5	1.94	0.01536	10000
30	GO:1901659	glycosyl compound biosynthetic process	6	5	1.94	0.01536	0.3216
31	GO:1905269	positive regulation of chromatin organiz...	6	5	1.94	0.01536	10000
32	GO:1903507	negative regulation of nucleic acid-temp...	10	7	3.24	0.01619	0.1554
33	GO:1902679	negative regulation of RNA biosynthetic ...	10	7	3.24	0.01619	10000
34	GO:0051321	meiotic cell cycle	8	6	2.59	0.01656	10000
35	GO:0031056	regulation of histone modification	8	6	2.59	0.01656	10000
36	GO:1903046	meiotic cell cycle process	8	6	2.59	0.01656	0.0166
37	GO:0051168	nuclear export	8	6	2.59	0.01656	0.0153
38	GO:0022613	ribonucleoprotein complex biogenesis	36	18	11.66	0.01929	0.6176
39	GO:0051276	chromosome organization	56	33	18.14	0.01992	0.1089
40	GO:2000113	negative regulation of cellular macromol...	17	10	5.51	0.02133	0.1268
41	GO:0006259	DNA metabolic process	36	24	11.66	0.02403	10000
42	GO:0071826	ribonucleoprotein complex subunit organi...	22	12	7.13	0.02482	0.0248
43	GO:0051252	regulation of RNA metabolic process	39	24	12.63	0.02812	10000
44	GO:0006397	mRNA processing	20	11	6.48	0.02924	10000
45	GO:0048285	organelle fission	20	11	6.48	0.02924	0.2328
46	GO:0031327	negative regulation of cellular biosynth...	20	11	6.48	0.02924	10000
47	GO:0019222	regulation of metabolic process	154	73	49.88	0.02968	0.4251
48	GO:0006396	RNA processing	52	28	16.84	0.03157	10000
49	GO:0031503	protein-containing complex localization	11	7	3.56	0.03230	10000
50	GO:0071103	DNA conformation change	11	7	3.56	0.03230	0.0323
51	GO:0002520	immune system development	11	7	3.56	0.03230	0.0892
52	GO:0034404	nucleobase-containing small molecule bio...	11	7	3.56	0.03230	10000
53	GO:0006261	DNA-dependent DNA replication	11	7	3.56	0.03230	0.5146
54	GO:0065003	protein-containing complex assembly	64	28	20.73	0.03290	0.5308
55	GO:0051171	regulation of nitrogen compound metaboli...	113	56	36.6	0.03338	0.8352
56	GO:1903313	positive regulation of mRNA metabolic pr...	3	3	0.97	0.03377	0.0338
57	GO:0033260	nuclear DNA replication	3	3	0.97	0.03377	0.0338
58	GO:0034968	histone lysine methylation	3	3	0.97	0.03377	10000
59	GO:0006342	chromatin silencing	3	3	0.97	0.03377	10000
60	GO:0045814	negative regulation of gene expression …	3	3	0.97	0.03377	10000
61	GO:0034661	ncRNA catabolic process	3	3	0.97	0.03377	0.0338
62	GO:0070192	chromosome organization involved in meio...	3	3	0.97	0.03377	10000
63	GO:0044786	cell cycle DNA replication	3	3	0.97	0.03377	10000
64	GO:0010608	posttranscriptional regulation of gene e...	18	10	5.83	0.03445	10000
65	GO:0009451	RNA modification	18	10	5.83	0.03445	0.5380
66	GO:0000280	nuclear division	18	10	5.83	0.03445	0.5380
67	GO:0008380	RNA splicing	18	10	5.83	0.03445	0.3845
68	GO:0044085	cellular component biogenesis	111	45	35.95	0.03468	0.7848
69	GO:1903311	regulation of mRNA metabolic process	9	6	2.92	0.03626	10000
70	GO:0006323	DNA packaging	9	6	2.92	0.03626	0.3215
71	GO:0045892	negative regulation of transcription DN…	9	6	2.92	0.03626	10000
72	GO:0034655	nucleobase-containing compound catabolic...	23	12	7.45	0.03711	0.6852
73	GO:0016070	RNA metabolic process	123	69	39.84	0.03866	10000
74	GO:0031497	chromatin assembly	7	5	2.27	0.03953	10000
75	GO:0006405	RNA export from nucleus	7	5	2.27	0.03953	10000
76	GO:0140013	meiotic nuclear division	7	5	2.27	0.03953	10000
77	GO:0034401	chromatin organization involved in regul...	7	5	2.27	0.03953	10000
78	GO:0097549	chromatin organization involved in negat...	7	5	2.27	0.03953	10000
79	GO:0022402	cell cycle process	41	19	13.28	0.04023	10000
80	GO:0006354	DNA-templated transcription elongation	5	4	1.62	0.04039	10000
81	GO:0006302	double-strand break repair	5	4	1.62	0.04039	10000
82	GO:0048232	male gamete generation	5	4	1.62	0.04039	0.0404
83	GO:0043628	ncRNA 3'-end processing	5	4	1.62	0.04039	10000
84	GO:0009163	nucleoside biosynthetic process	5	4	1.62	0.04039	10000
85	GO:0048522	positive regulation of cellular process	101	41	32.71	0.04221	0.8527
86	GO:0016570	histone modification	21	11	6.8	0.04402	0.6686
87	GO:0022618	ribonucleoprotein complex assembly	21	11	6.8	0.04402	0.5379
88	GO:0034622	cellular protein-containing complex asse...	60	26	19.43	0.04443	0.7973
89	GO:0060255	regulation of macromolecule metabolic pr...	134	65	43.4	0.04529	0.7598
90	GO:0031323	regulation of cellular metabolic process	129	61	41.78	0.04548	10000
91	GO:0000398	mRNA splicing via spliceosome	14	8	4.53	0.04786	0.0561
92	GO:0000377	RNA splicing via transesterification re…	14	8	4.53	0.04786	10000
